# A novel allele of *Sh1* underlies the conversion of *waxy* corn to *wx-sweet* corn

**DOI:** 10.1101/2025.11.05.686684

**Authors:** Ling Zhou, Lihua Ning, Shuaiqiang Liang, Qiaoqiang Hu, Wenxiang Zhang, Yuxin Pan, Zhifang Gao, Jun Hong, Yuancong Wang, Wenming Zhao, Yanping Chen, Huixue Dai, Han Zhao

## Abstract

Waxy corn and sweet corn are two major types of fresh-eating corn. Each has significant market value due to its unique sensory and nutritional profiles. Developing a variety that combines both traits would meet growing consumer demand and create new market opportunities. From a fast neutron-mutagenized population of the waxy corn inbred line HB522, we identified a mutant, *wx-sweet*, whose kernels exhibit both waxy and sweet properties at the filling stage. Using bulked segregant analysis (BSA) and fine mapping, we localized the causal locus to SHRUNKEN1 (*Sh1*) on chromosome 9, which was confirmed by an allelic test with a known Mu-insertion mutant. PCR and sequencing indicated a putative large structural variation in the second and third exons of *Sh1* in *wx-sweet*, likely disrupting the reading frame. This novel sh1 allele significantly reduced sucrose synthase activity. The *sh1* and *waxy1* mutant genes act synergistically to remodel carbohydrate metabolism in *wx-sweet* endosperms. This remodeling, revealed by integrated transcriptomic and metabolomic analyses, drives transcriptional reprogramming and restructures metabolic flux.

These changes thereby enhance sucrose and raffinose accumulation, which underlies the unique waxy-sweet texture in fresh-eating maize endosperm. In summary, our work not provides valuable genetic resources for fresh-eating corn breeding, but also elucidates, for the first time, the molecular mechanism underlying the synergistic formation of waxy and sweet texture.

**Key message:** The novel allele of *Sh1* acts synergistically with *waxy1* to regulate carbohydrate metabolism, which elucidates the molecular mechanism for the unique waxy-sweet texture in fresh-eating corn endosperm. Our work provides new strategies for sweet-waxy maize breeding.
