## Supplementary material for "A novel allele of *Sh1* underlies the conversion of *waxy* corn to *wx-sweet* corn": Data: Supplementary Table S1. The functionally annotated gene identified in the target region..xlsx

### Sheet: Supplemental Table S1
Supplementary Table S1. The functionally annotated gene identified in the target region.
a: The data were obtained from Chen's study (2014).
No.	Gene ID	Function annotation	aExpression in seed
1	Zm00001d045041	Phosphoinositide phosphatase SAC2	Yes
2	Zm00001d045042	Sucrose synthase 1	Yes
3	Zm00001d045043	Probable cinnamyl alcohol dehydrogenase 1	Yes
4	Zm00001d045044	ereb160;AP2-EREBP-transcription factor 160: Locus designated and assigned to a transcription factor family by the GRASSIUS project (Yilmaz et al 2009) , which also provided the mappings to the B73_Reference Genome sequence v2 gene models.	Yes
5	Zm00001d045045	-	/
6	Zm00001d045046	ptf1;Pi starvation-induced transcription factor1: single copy, may be involved in regulating carbohydrate metabolism	Yes
7	Zm00001d045047	Anaphase-promoting complex subunit 4	/
8	Zm00001d045048	pme2;pectin methylesterase2:	Yes
9	Zm00001d045049	uce2;ubiquitin conjugating enzyme2	Yes
10	Zm00001d045050	Haloacid dehalogenase-like hydrolase (HAD) superfamily protein	Yes
11	Zm00001d045051	znf2;Zinc finger nuclease2: located between sh1 and bz1 (Hawkins et al., 2014)	Yes
12	Zm00001d045052	Galactosyltransferase family protein	/
13	Zm00001d045053	60S ribosomal protein L35a-2	/
14	Zm00001d045054	stc1;sesquiterpene cyclase1: single copy; insect defense reponse; encodes a sesquiterpene cyclase involved in terpenoid biosynthesis	Yes
15	Zm00001d045055	Anthocyanidin 3-O-glucosyltransferase	Yes
16	Zm00001d045056	Serine threonine kinase%3B Serine threonine kinase1
17	Zm00001d045057	-	/
18	Zm00001d045058	-	/
19	Zm00001d045059		/
20	Zm00001d045061	PIF1 helicase	/
21	Zm00001d045062	-	/
22	Zm00001d045063	Cytochrome P450 709B2	Yes
23	Zm00001d045064	Putative MAP kinase family protein	Yes
24	Zm00001d045065	zinc ion binding	Yes
