## Supplementary material for "A novel allele of *Sh1* underlies the conversion of *waxy* corn to *wx-sweet* corn": Data: Supplementary Table S2. The variations of sh1 in wx-sweet..xlsx

### Sheet: Sheet2
Supplementary Table S2. The variations of sh1 in wx-sweet.
Number	Position in sh1 gene	Nucleotide in wx	Nucleotide in wx-sweet	Amino acid variation in wx	Amino acid variation in wx-sweet	Gene Regions
1	-1233	A	C			5' UTR
2	-1225	A	G			5' UTR
3	-1222	C	T			5' UTR
4	-1219	A	-			5' UTR
5	-1040	GCCTTGCT	-			5' UTR
6	-953	T	C			5' UTR
7	-951	C	G			5' UTR
8	-938	T	C			5' UTR
9	-936	A	G			5' UTR
10	-925	C	T			5' UTR
11	-892	C	T			5' UTR
12	-879	T	C			5' UTR
13	-867	G	C			5' UTR
14	-768	-	A			intron
15	-613	T	C			intron
16	-555	A	-			intron
17	-543	TTT	-			intron
18	54	C	G	T	T	exon
19	111	T	C			intron
20	135	T	C			intron
21	240	C	T			intron
22	415	-	TACTCCCTCCGTTTCTTTTTATTTGTCGCTGGATAGTGCAAAATTGCACTACCCAGCGACAAATAAAAAGAAACGGAGGGAG			intron
23	432	A	G			intron
24	437	G	A			intron
25	538	G	A			intron
26	541	A	T			intron
27	573	T	G			intron
28	618	GAATGCTTCAGCGCCATCAGCTGCTTGCGGAGTTTGATGCCCTGTTTGATAGTGACAAGGAGAAGTATGCACCCTTTGAAGACATTCTTCGTGCTGCTCAGGTAACACTAGCACTGCTGAGATGTCTGCTTGAGTGCTTGCCAATTGAAACTAAGGTACTCTTTCTAATTTCCCTTGTCTGCATATAGGAAGCAATTGTGCTCCCCCCATGGGTTGCACTTGCTATCAGGCCAAGGCCTGGTGTCTGGGATTACATTCGGGTGAATGTAAGTGAGCTGGCTGTGGAGGAGCTGAGTGTTTCTGAGTACTTGGCATTCAAGGAACAGCTGGTGGATGGACAGTAAGTTCTTTGATGAATTGTTTGTAGTCTTTAGCTATGTCTATATTCTAGTTATACTA…	..........	HQLLAEFDALFDSDKEKYAPFE		exon
29	1111	G	A			exon
30	1362	A	G			intron
31	1514	T	A			intron
32	1518	T	C			intron
33	1553	C	T			intron
34	1561	GTT	AGA			intron
35	1614	T	C			exon
36	1674	T	C			exon
37	1731	A	G			exon
38	1743	T	C			exon
39	1776	T	C			exon
40	1821	A	G			intron
41	1825	TG	CT			intron
42	1865	--C	GTT			intron
43	1868	-	TT			intron
44	1873	C	T			intron
45	1875	C	T			intron
46	1878	AG	GA			intron
47	1911	A	G			exon
48	2065	T	G			intron
49	2177	G	C			exon
50	2195	C	T			exon
51	2282	--	TA			intron
52	2321	G	A			intron
53	2432	A	G			exon
54	2481	A	G			intron
55	2500	----	TTGC			intron
56	2504	----------------A	TCTTTAAAATTATTAAG			intron
57	2517	C	A			intron
58	2605	G	A			exon
59	2668	T	C			exon
60	2722	C	T			intron
61	2725	C	T			intron
62	2738	A	C			intron
63	2747	TAAT	----			intron
64	2769	C	G			intron
65	2902	C	T			exon
66	2938	G	C			exon
67	2968	T	C			exon
68	2990	A	T			exon
69	3095	-	T			intron
70	3116	C	A			intron
71	3123	A	G			intron
72	3148	C	T			intron
73	3288	C	T			exon
74	3294	T	C			exon
75	3453	C	G			exon
76	3478	GC	--			exon
77	3482	G	A			intron
78	3484	G	A			intron
79	3582	------	TTTTTT			intron
80	3787	C	G			exon
81	3851	A	C			intron
82	3857	TTCTATCCTGCCATACAATGTAAAATTCTTGTTGACTGAAGGCGCATCTGTTTTACTCCC	CCCCTCTTACTTACAAACACTATCGTTCCATACCACGA			intron
83	3921	G	A			intron
84	3938	C	T			intron
85	3964	G	A			intron
86	3967	AGTAA	-----			intron
87	4189	T	C			intron
88	4205	C	T			intron
89	4237	G	A			intron
90	4433	---	CTT			3' UTR
91	4446	G	C			3' UTR
92	4499	A	G			3' UTR
93
