## Supplementary material for "A novel allele of *Sh1* underlies the conversion of *waxy* corn to *wx-sweet* corn": Data: Supplementary Table S3. The genes used this study for heapmap..xlsx

### Sheet: list
List
S1	Supplementary Table S3-1. Sucrose synthase-related genes in maize for heatmap.
S2	Supplementary Table S3-2. Starch metabolism-related genes in maize for heatmap.
S3	Supplementary Table S3-3. Sugar metabolism-related genes in maize for heatmap.
S4	Supplementary Table S3-4. Raffinose metabolism-related genes in maize for heatmap.
S5	Supplementary Table S3-5. Genes involved in benzoxazinoid pathway in maize for heatmap.
S6	Supplementary Table S3-6. Genes that encode invertases identified in maize for heatmap.

### Sheet: S1
S1. The sucrose synthase family genes for heatmap
Gene Name	Gene ID	wx-14DAP-TPM	wx-sweet-14DAP-TPM	wx-17DAP-TPM	wx-sweet-17DAP-TPM	wx-20DAP-TPM	wx-sweet-20DAP-TPM	wx-23DAP-TPM	wx-sweet-23DAP-TPM	wx-26DAP-TPM	wx-sweet-26DAP-TPM
Sh1	Zm00001d045042	2779.19	63.9346	2660.13	72.4531	1660.73	61.0286	1590.83	50.434	2371.7	55.371
Sus1	Zm00001d047253	139.992	92.4988	116.124	84.4039	32.5347	57.7404	62.0337	36.5042	53.9571	92.4593
Sus2	Zm00001d029091	105.192	63.0953	52.4899	54.3573	258.906	83.4889	202.358	97.8961	113.611	98.336
Sus3	Zm00001d029087	33.9595	43.7871	20.8661	26.9201	89.4425	45.6495	65.3331	114.517	45.6723	87.9049
Sus5	Zm00001d050151	0.0855167	0	0	0.070333	0.359657	0.133104	0.058218	0.110675	0.0701333	0
Sus6	Zm00001d051837	0.0389043	0.0265607	0.0350203	0.0614297	0.00449467	0.085587	0.040142	0.048701	0.081153	0.078192
Sus7	Zm00001d014876	4.16473	5.07529	3.42319	5.08025	4.68867	5.07007	4.06365	4.51358	5.88599	5.87872

### Sheet: S2
S2. Genes involved in starch metabolism for heatmap.
Gene Name	Gene ID	14DAP		17DAP		20DAP		23DAP		26DAP
		log2FoldChange（wx-sweet/wx）	FDR	log2FoldChange（wx-sweet/wx）	FDR	log2FoldChange（wx-sweet/wx）	FDR	log2FoldChange（wx-sweet/wx）	FDR	log2FoldChange（wx-sweet/wx）	FDR
Bt1	Zm00001d015746	0.864079	0.116928	0.503754	0.004839	0.919096	1.87755e-07	1.21	1.30406e-10	-0.202061	0.364474
Sh2	Zm00001d044129	0.594651	0.235561	0.485022	0.0218783	0.734847	8.35989e-13	0.698	0.000109569	-0.615925	0.00108379
Bt2	Zm00001d050032	1.12895	0.0588135	0.790796	0.0013545	1.74308	6.78703e-41	1.01	5.9832e-06	-0.196816	0.348607
Gbss1	Zm00001d019479	-0.37696	0.62331	-0.258466	0.352143	-0.653275	1.48812e-05	-0.540306	0.0160685	1.13456	1.57276e-13
SS1	Zm00001d045261	0.783565	0.127058	0.487597	0.0584396	0.885498	9.8804e-10	0.675	0.000775512	-0.359676	0.034265
SS2b-1	Zm00001d052263	-0.599325	0.234501	0.111528	0.77121	-1.79148	0.0805721	-0.707592	0.0981714	-2.96927	0.1727
SS2b-2	Zm00001d018033	-0.380318	0.72761	-0.996939	0.291935	0.258427	0.579345	-0.195791	0.70298	-0.5244	0.0521505
SS2c	Zm00001d014150	-0.231812	0.840423	-0.323693	0.467007	-0.108249	0.77566	-0.303431	0.415898	-0.000864296	0.99719
SS3b-1	Zm00001d026337	0.240726	0.666344	-0.103212	0.868226	-0.0380052	0.925271	-0.480218	0.104042	0.480266	0.0196306
SS3b-2	Zm00001d002256	-0.318202	0.877395	0.0114943	0.99163	-0.707819	0.336378	-0.115812	0.791463	1.3945	8.18036e-07
SS4	Zm00001d010821	-0.0247883	0.985367	-0.108812	0.777244	0.341613	0.0312324	-0.209096	0.43129	-0.105503	0.69153
SS5	Zm00001d051976	0.206848	0.855164	0.0493103	0.939446	0.515998	0.0729541	-0.0936503	0.734313	0.054125	0.778309
Su2	Zm00001d037234	-0.143879	0.879224	-0.0382135	0.868828	-0.12103	0.633842	0.0711044	0.727489	-0.66893	2.40751e-07
Sbe1	Zm00001d014844	-0.20257	0.810938	-0.329937	0.0605663	-0.588192	0.0154284	-0.454602	0.0465385	-0.544124	2.60456e-07
Ae1	Zm00001d016684	-0.0721722	0.950928	0.00672772	0.982558	-0.104333	0.451982	0.0973297	0.626791	-0.582882	0.000519458
Sbe3	Zm00001d011301	0.610594	0.708429	-0.0720992	0.925284	0.389592	0.543222	0.488576	0.414985	-0.348656	0.395662
Sbe4	Zm00001d003817	-0.25052	0.721348	-0.862808	0.00282601	-0.95195	6.91192e-07	-1.01271	8.36632e-05	0.89	6.55114e-14
Zpu1	Zm00001d004438	-0.077135	0.925755	-0.293444	0.585445	-0.163723	0.419937	-0.0819432	0.824567	-0.790997	0.000581253
Su1	Zm00001d049753	0.749462	0.173282	0.786664	4.57559e-06	0.569	0.00044189	0.480702	0.0169736	-0.665379	3.7096e-07
Isa2	Zm00001d038121	-0.152587	0.915175	0.0319691	0.935547	0.519532	0.222783	-0.466982	0.151627	-0.00853371	0.966337
Isa3	Zm00001d020799	0.139514	0.875788	0.494401	0.111226	0.465169	0.109112	0.0947056	0.794246	0.679383	5.40171e-06
Amyb5	Zm00001d021702	-0.810057	0.122715	-0.0288756	0.976466	-0.347329	0.426308	-0.449948	0.207424	-0.283755	0.315013

### Sheet: S3
S3. Genes involved in sugar metabolism for heatmap.
Gene Name	Gene ID	14DAP		17DAP		20DAP		23DAP		26DAP
		log2FoldChange（wx-sweet/wx）	FDR	log2FoldChange（wx-sweet/wx）	FDR	log2FoldChange（wx-sweet/wx）	FDR	log2FoldChange（wx-sweet/wx）	FDR	log2FoldChange（wx-sweet/wx）	FDR
Sh1	Zm00001d045042	-5.58881	2.39552e-57	-5.27989	2.78956e-128	-4.81211	3.2794e-221	-5.04138	7.35141e-231	-5.33195	1.11845e-250
Sus1	Zm00001d047253	-0.900527	0.0894315	-0.743838	0.129665	0.548715	0.2035	-1.28322	3.12547e-11	0.641817	0.0703196
Sus2	Zm00001d029091	-0.982519	0.442578	-0.33216	0.433587	-1.9276	3.65306e-06	-1.3815	0.0491853	-0.358753	0.313893
Spp1	Zm00001d010523	-0.200958	0.634932	-0.157086	0.48383	-0.352595	0.025772	-0.298126	0.16006	0.292829	0.0186665
Sps1	Zm00001d012036	0.291566	0.78925	-0.718956	0.204741	-0.111887	0.875299	-0.280595	0.739281	1.84172	3.47052e-07
Ivr1	Zm00001d002830	/	/	/	/	1.92033	0.0134057	/	/	0.143239	0.841055
Ivr2	Zm00001d014947	-0.669385	0.780479	0.437819	0.682224	-0.431489	0.247917	-0.658739	0.125968	0.745764	0.0732967
Incw1	Zm00001d016708	1.15786	0.0163482	1.9252	6.36782e-08	1.00683	0.00346169	2.15942	3.12119e-14	0.360707	0.249295
Incw4	Zm00001d001941	0.364659	0.637972	-0.139377	0.767259	-0.0583606	0.895439	0.83658	0.0116146	-0.142321	0.467531
Mn1	Zm00001d003776	1.99973	0.177451	-1.01901	0.46921	2.77566	0.00308798	-1.85849	0.0398238	2.17801	0.00121253
Pdh1	Zm00001d042184	1.10163	0.00042322	1.41081	2.57902e-09	0.922994	0.000190293	0.895648	2.50011e-06	1.33633	4.57026e-18
Pgd1	Zm00001d035925	-0.635722	0.419198	-0.655469	0.0515041	-0.489344	0.00242923	-0.303866	0.151985	0.756849	0.00194022
ZmHxk3b	Zm00001d011889	0.967306	0.390476	0.347306	0.45024	1.47373	0.000841656	0.251809	0.484701	-0.762624	6.10976e-05
Phi1	Zm00001d034256	0.310158	0.642545	0.176328	0.490153	0.70921	2.2669e-12	0.0114859	0.969446	-0.599032	8.29348e-05
Pgm1	Zm00001d033746	0.403796	0.194841	0.0820425	0.763949	0.271569	0.0110334	-0.286354	0.38099	-0.214714	0.00393872
Tpi3	Zm00001d008619	-0.0268103	0.972899	-0.0933988	0.724199	-0.256051	0.323657	0.197289	0.527279	-0.281796	0.00320568
Pmg1	Zm00001d012518	-0.031272	0.984175	-0.905741	0.0454906	0.727507	0.0785184	0.917342	0.00522441	-1.17933	1.04454e-14
Pdh2	Zm00001d031659	-0.102302	0.851533	-0.451053	0.0748949	-0.00482482	0.986454	-0.100148	0.742038	0.23051	0.126035
Mdh2	Zm00001d039089	-0.0486425	0.967267	-0.170417	0.595765	0.482635	0.00402279	-0.217694	0.705506	0.48164	7.75282e-05
Mdh4	Zm00001d032695	0.769929	0.0495033	0.468582	0.0521662	0.172622	0.355456	0.975915	9.14924e-09	0.316791	0.115997
Ra3	Zm00001d022193	0.144985	0.91254	-0.944467	1.07857e-05	-0.64676	0.000156953	-0.0602187	0.823963	-0.148594	0.472872

### Sheet: S4
S4. Genes involved in raffinose metabolism for heatmap.
Gene Name	Gene ID	14DAP		17DAP		20DAP		23DAP		26DAP
		log2FoldChange（wx-sweet/wx）	FDR	log2FoldChange（wx-sweet/wx）	FDR	log2FoldChange（wx-sweet/wx）	FDR	log2FoldChange（wx-sweet/wx）	FDR	log2FoldChange（wx-sweet/wx）	FDR
IDP1704	Zm00001d021249	1.13259	0.162568	1.26591	0.00222726	0.860123	1.73e-05	2.14286	1.17e-18	0.700756	6.2e-05
TIDP2919	Zm00001d018902	-0.417228	0.750626	-0.00763124	0.988982	-0.287563	0.474609	0.300357	0.441294	0.841504	0.000314619
rafs1	Zm00001d039685	-1.27598	0.301926	-0.623389	0.0436202	-1.58632	0.0216803	-1.40757	5.38e-07	0.526439	0.0611346
rafs2	Zm00001d031303	-0.0135553	0.995508	0.885864	0.133979	-0.384229	0.616194	1.79573	0.030612	-0.377924	0.48141
rafs3	Zm00001d003280	0.394654	0.732685	0.923146	0.508284	1.68818	0.586011	1.54438	0.413407	7.29307	3.25e-08
gols1	Zm00001d028931	-0.529087	0.83362	1.52012	0.16858	2.64716	0.000124769	0.910027	0.121427	/	/
gols3	Zm00001d047582	-1.21035	0.729849	0.578114	0.623141	-1.37188	0.0955617	-0.637397	0.0770469	2.57091	1.02e-10
mips1	Zm00001d028180	-0.0838926	0.894532	0.0459314	0.927273	-0.0273638	0.9443	0.736272	0.202576	0.683858	0.0726803
mips2	Zm00001d048201	-0.367355	0.769529	0.516302	0.271382	-0.403435	0.349598	0.294746	0.467575	1.94869	3.21e-11
mips3	Zm00001d030506	-0.355808	0.88493	0.171044	0.841174	/	/	/	/	0.502402	0.493346
aga5	Zm00001d003277	-0.017925	0.991105	0.442661	0.123377	-0.199575	0.617367	1.53319	2.13e-08	0.623516	0.000231791
aga1	Zm00001d019163	-0.329224	0.775149	-0.376584	0.585694	1.09728	0.0191479	0.889538	0.0243806	-0.75548	0.0024997
aga2	Zm00001d037480	1.40046	0.00734209	1.53245	1.22e-05	1.26424	0.111331	2.96238	2.93e-29	0.14321	0.607695
aga3	Zm00001d031300	1.18565	0.11442	0.897085	0.0121898	1.03246	0.000963406	1.92238	8.86e-11	0.128644	0.492523

### Sheet: S5
S5. Genes involved in benzoxazinoid pathway in maize for heatmap.
Gene Name	Gene ID	14DAP		17DAP		20DAP		23DAP		26DAP
		log2FoldChange（wx-sweet/wx）	FDR	log2FoldChange（wx-sweet/wx）	FDR	log2FoldChange（wx-sweet/wx）	FDR	log2FoldChange（wx-sweet/wx）	FDR	log2FoldChange（wx-sweet/wx）	FDR
bx4	Zm00001d048703	/	/	-0.294648	0.746577	4.08571	0.00154743	3.95656	0.000252775	2.28732	0.0711248
bx5	Zm00001d048705	/	/	0.374174	0.782833	4.57686	0.00167916	4.01827	0.000698762	3.85447	3.68521e-05
bx6	Zm00001d048634	-0.65084	0.587649	2.03699	0.107764	2.45239	0.0638897	5.94708	1.20113e-07	2.14128	0.0924249
bx7	Zm00001d049179	/	/	-3.4515	0.00818457	2.87374	3.64236e-05	1.7703	0.0460376	2.52182	0.0396614
bx8	Zm00001d048707	0.521167	0.408833	0.645072	0.0316246	1.14998	6.03795e-13	1.18391	0.00155521	0.553609	0.00120679
bx9	Zm00001d031209	-0.335962	0.674627	0.435411	0.0789153	0.427642	0.00315178	0.152351	0.433344	0.311748	0.132718
bx10	Zm00001d029359	/	/	1.15905	0.120644	3.22234	2.27109e-20	5.30836	1.27555e-12	-0.145054	0.799237
bx11	Zm00001d029356	/	/	2.46846	0.000810526	5.29498	3.36048e-07	8.52369	2.21677e-10	0.644201	0.355333
bx13	Zm00001d007718	/	/	/	/	4.89979	9.6168e-05	4.41559	1.34593e-05	1.67008	0.0135469
bx14	Zm00001d004921	1.41573	0.173926	0.685449	0.0467749	4.70915	3.96177e-14	4.12382	2.64178e-11	1.6935	1.85881e-10

### Sheet: S6
S6. Genes that encode invertases identified in maize for heatmap.
Gene ID	14DAP		17DAP		20DAP		23DAP		26DAP
	log2FoldChange（wx-sweet/wx）	FDR	log2FoldChange（wx-sweet/wx）	FDR	log2FoldChange（wx-sweet/wx）	FDR	log2FoldChange（wx-sweet/wx）	FDR	log2FoldChange（wx-sweet/wx）	FDR
Zm00001d003776	-1.99973	0.177451	1.01901	0.46921	-2.77566	0.00308798	1.85849	0.0398238	-2.17801	0.00121253
Zm00001d042632	0.0205537	0.982583	-0.186181	0.607187	0.275458	0.206365	0.095036	0.762644	-0.018554	0.930755
Zm00001d050716	-0.197476	0.685347	-0.154196	0.461615	0.149567	0.537041	-0.111869	0.653662	0.0447979	0.737961
Zm00001d016768	-0.608227	0.166296	-0.384616	0.332753	-0.55809	0.0941635	-0.326099	0.289235	-0.467425	0.00192714
Zm00001d032204	-1.63175	0.0655379	-0.699602	0.113619	-1.48339	2.64261e-05	-1.65968	3.66473e-05	-0.555172	0.0843503
Zm00001d003709	0.446869	0.693452	0.557325	0.241445	-0.164664	0.757063	-0.00672828	0.991356	-1.42745	0.00342273
Zm00001d028111	0.0451818	0.97631	-0.402329	0.253004	0.174064	0.668924	0.133459	0.630283	-0.814442	5.87689e-05
Zm00001d050645	0.127536	0.908815	-0.21809	0.53297	0.117452	0.767901	0.0546771	0.877208	0.262168	0.15193
Zm00001d016741	-0.452116	0.545156	-0.0252741	0.957465	-0.268786	0.431502	-0.680653	0.0457159	0.227404	0.116711
Zm00001d053017	-0.254362	0.862519	0.212107	0.752943	-0.846589	0.085263	-0.549028	0.367266	-0.679409	0.0258752
Zm00001d048154	-0.0616245	0.98021	-0.353139	0.544344	0.509438	0.302475	-1.31703	0.0286311	-0.657948	0.0705849
Zm00001d004804	-1.09863	0.27029	-0.652253	0.0748147	-2.02662	3.09661e-08	-0.528201	0.290729	0.231499	0.429499
Zm00001d022460	-0.475306	0.860519	-0.814605	0.234895	-0.0156927	0.981118	-1.00919	0.000364027	0.173666	0.657836
Zm00001d015094	-0.257834	0.785317	-0.238353	0.465506	-0.00422974	0.98741	0.756521	0.000425419	0.700536	0.00040323
Zm00001d028926	0.526221	0.319077	0.615852	0.0551348	0.776318	0.00135217	1.19871	7.34901e-07	0.389558	0.0507661
Zm00001d040735	0.662309	0.37972	0.223966	0.49167	0.430294	0.261458	0.537557	0.0169558	0.268088	0.319034
Zm00001d042625	-0.505107	0.113471	-0.421065	0.289079	-0.255044	0.363714	-0.869308	0.0221835	-0.724611	0.0012393
Zm00001d009177	0.93465	0.0405364	0.743671	0.0736734	0.107753	0.771701	0.80296	0.0109615	-0.167635	0.683971
Zm00001d014757	-0.178579	0.884421	-0.355516	0.527937	-0.305795	0.559299	-1.34631	0.00287229	-0.870342	0.000513455
Zm00001d016708	-1.15786	0.0163482	-1.9252	6.36782e-08	-1.00683	0.00346169	-2.15942	3.12119e-14	-0.360707	0.249295
Zm00001d051666	0	1	0	1	0	1	0	1	-2.11237	0.0279713
Zm00001d041600	0.334333	0.78414	0.0993198	0.858313	1.19774	0.000437494	0.213429	0.668341	1.00566	0.000386093
Zm00001d045048	0	1	0	1	0	1	0	1	-2.31517	0.0756747
Zm00001d036431	0	1	0	1	0	1	0	1	-1.6875	0.00112457
Zm00001d009110	0.579968	0.696555	-0.00343547	0.997278	1.0163	0.0455057	0.668844	0.286303	0.90807	0.0143957
