## Supplementary material for "A novel allele of *Sh1* underlies the conversion of *waxy* corn to *wx-sweet* corn": Data: Supplementary Table S4. Sugar metabolites list by GC-MS..xlsx

### Sheet: Sheet1
Supplementary Table S4. Sugar metabolites list by GC-MS.
Index	Compounds	18DAP				20DAP				22DAP
		wx	wx-sweet	FDR	Log2FoldChang(wx-sweet/wx)	wx	wx-sweet	FDR	Log2FoldChang(wx-sweet/wx)	wx	wx-sweet	FDR	Log2FoldChang(wx-sweet/wx)
Phe	Phenylglucoside	0.0108243	0.0098123	0.0246533	-0.141613	0.00951489	0.0152417	0.00117133	0.679769	0.0100581	0.0135914	0.046546	0.434334
Arabinitol	D-Arabinitol	0.0187034	0.0215912	0.0816419	0.207144	0.0186532	0.0167544	0.141323	-0.154884	0.0172112	0.0137883	0.118434	-0.3199
D-Ara	D-Arabinose	0.0204623	0.0115895	0.0094745	-0.820143	0.0154207	0.013439	0.180596	-0.198441	0.0170047	0.0162252	0.209169	-0.0676986
Fru	D-Fructose	31.4939	20.7924	0.0094745	-0.599014	18.689	10.4251	0.00135074	-0.842128	7.03059	6.6601	0.12695	-0.0781033
Fuc	L-Fucose	0.00811545	0.00698223	0.415018	-0.216985	0.00652342	0.00494593	0.141323	-0.399386	0.00411953	0.00434855	0.76463	0.0780537
Gal	D-Galactose	0.217904	0.164601	0.357122	-0.404716	0.17262	0.107748	0.0359232	-0.679937	0.15254	0.147562	0.407006	-0.0478578
Gal-A	D-Galacturonic acid	0.0116528	0.0125357	0.515956	0.105367	0.0111878	0.0121595	0.327624	0.120155	0.0156346	0.0118323	0.0541037	-0.402012
Glu	Glucose	40.6575	27.7806	0.018146	-0.549444	25.2605	14.2466	0.00630183	-0.826267	9.97868	9.23236	0.046546	-0.112149
Glucuronic-A	D-Glucuronic acid	0.0548562	0.0483585	0.0272868	-0.181886	0.0448434	0.0355887	0.0187942	-0.333476	0.046857	0.0265427	0.046546	-0.819951
Inositol	Inositol	0.759491	0.492269	0.0094745	-0.625586	0.566855	0.400723	0.00502591	-0.500375	0.38446	0.332767	0.165136	-0.208318
Lev	Levoglucosan	0.932334	0.622757	0.0246533	-0.582177	0.924588	0.357244	0.124954	-1.3719	0.626104	0.322843	0.118434	-0.955571
Man	D-Mannose	0.0951597	0.0554945	0.0094745	-0.778007	0.0686759	0.0494311	0.0187942	-0.474386	0.0412032	0.0393791	0.487098	-0.0653263
Man-6-pho	D-Mannose-6-phosphate	0.19862	0.109204	0.0441111	-0.862991	0.111025	0.12189	0.339191	0.134696	0.0610627	0.110689	0.29225	0.858154
2-Ace-2-Deo-D-Glucosamine	2-Acetamido-2-deoxy-D-glucopyranose	0.0274373	0.0235512	0.298536	-0.220339	0.0273921	0.0214315	0.0191054	-0.354032	0.0247762	0.0224618	0.0913234	-0.14148
Rha	L-Rhamnose	0.0206912	0.0178892	0.133385	-0.209924	0.0224261	0.0109576	0.0191054	-1.03325	0.0123449	0.00887196	0.0541037	-0.476587
Xylose	D-Xylose	0.0254155	0.0181045	0.018146	-0.489355	0.0184988	0.0109586	0.060093	-0.755367	0.0094645	0.00881936	0.548698	-0.101852
Xylitol	Xylitol	0.023389	0.0131766	0.0520967	-0.827852	0.0214769	0.010228	0.163381	-1.07025	0.019308	0.00928235	0.118434	-1.05664
Sorbitol	D-Sorbitol	4.85177	4.53312	0.0647476	-0.0980059	3.93357	3.22032	0.0191054	-0.288633	2.74799	1.87196	0.046546	-0.553823
Ribose-5-pho-Ba	D-ribose-5-phosphate	0.0705409	0.0699245	0.94479	-0.0126622	0.0789909	0.0522108	0.124954	-0.59734	0.040291	0.0486048	0.482746	0.270643
Ribose	D-Ribose	0.100244	0.0300388	0.0094745	-1.73862	0.0958827	0.0342532	0.00685905	-1.48503	0.105609	0.0607362	0.0541037	-0.798106
Tre	Trehalose	0.400751	0.167996	0.018146	-1.25428	0.256316	0.0608037	0.0191054	-2.07569	0.132339	0.0557112	0.046546	-1.24819
Suc	Sucrose	218.375	295.403	0.0094745	0.435879	144.641	282.815	0.0191054	0.967385	124.357	218.683	0.046546	0.814355
Mal	Maltose	1.02941	0.573837	0.0272201	-0.843104	0.932035	0.385754	0.0259102	-1.2727	0.441449	0.311269	0.0598509	-0.504084
Cel	Cellobiose	0.226088	0.118944	0.0246533	-0.926604	0.194726	0.0905755	0.0715981	-1.10426	0.0845073	0.0633006	0.046546	-0.416856
Raffinose	Raffinose	0.0614505	0.103366	0.0218617	0.750265	0.045409	0.098733	0.0259102	1.12055	0.0538541	0.143838	0.169095	1.41732
Xylulose	D-Xylulose	0.00519786	0.000730551	0.0165543	-2.83086	0.00312381	0	0.0261121	0	0	0		0
