## Supplementary material for "A novel allele of *Sh1* underlies the conversion of *waxy* corn to *wx-sweet* corn": Data: Supplementary Table S5. Primers used in this study..xlsx

### Sheet: Supplementary Table S5
Supplementary Table S5. Primers used in this study.
Primer ID	Primer sequence（5'-3')	Reference
	Fine mapping
ID1-F	GTGTTGGGGCGAAGTATTGGTG
ID1-R	GCAACCGATAATGGCGGAAGG
ID2-F	GGTTTCTTTTCCCCTGGTTTGC
ID2-R	TCAGCCTGCCTGGTGATTGC
ID3-F	GGGCCTGTTTGGATACGAATGG
ID3-R	CCTGTGGACCTCCGCTTGC
ID4-F	GGAGGACCAGAAGCGCAGAAG
ID4-R	GCACGGACACGGACAGAGC
ID21-F	GGCTTCGGACTACCTTGTTGAG
ID21-R	GACTACCTCTGGCCTCGAAATG
ID22-F	ATCGCAGAGATACGGACAACTC
ID22-R	CGTGATTCATGTCCCGGCATTG
ID23-F	TCATTGGCAACTACAGCGATGG
ID23-R	AGGCATGAGCGATGGTACACTG
ID24-F	AGCGCCCCAACTCTTTTGC
ID24-R	GTTCCACCGAAGCATTAAGCAG
ID25-F	GCGTTCCGTTGGGTGCAG
ID25-R	GTCCTGATTGCGGGCTTTTCAC
ID26-F	TTGGCAGTTTCTGGCGAATTCC
ID26-R	CTGCCGCTCCTGCAAGAGAC
	DNA PCR
sh1_1_F	GCGCCATCAGGATTTGGAAATC
sh1_1_R	GGTAAGCCCACCTGGAAAAG
sh1_2_F	CCGTATAGCTCGAATTGCAG
sh1_2_R	CTGTAACAGAAAACAGCAGTTAG
sh1_3_F	CTAGGAACTTCACATAACCTG
sh1_3_R	CACTGCAAGTATGTACAAAACC
sh1_4_F	ACAAGTTGGGAGTCACTCAG
sh1_4_R	AACGCTTCGTAGAACGCAGG
sh1_5_F	CAGACAACAACAGTCACTGAATC
sh1_5_R	CAACAGAACATCGCATTGCAC
	cDNA PCR
sh1_cDS_6_F	ATGGCTGCCAAGCTGACTCG
sh1_cDS_6_R	CCTTGCCCTGGTGAACATAC
sh1_cDS_7_F	GTATGTTCACCAGGGCAAGG
sh1_cDS_7_R	GTTGAACATCATTGGTATAG
sh1_cDS_8_F	CTACTCGGAGTTCAACCATA
sh1_cDS_8_R	TTGTGCTCGGAGTTCTCGAC
	qRT-PCR
sh1q-F	TGTTTCACCGCAATTCGCA	Deng et al.,2020
sh1q-R	AGACAGGTGAACGAGCAGGC	Deng et al.,2020
sus1q-F	GGCGTTCGTTGCTGCTC	Deng et al.,2020
sus1q-R	ATTATTATTCAAGGAGCAACATCCC	Deng et al.,2020
sus2q-F	GTTGTGTGTTCGTTACTGTTTACTG	Deng et al.,2020
sus2q-F	GAGGGTTGAGGGCTGGTTG	Deng et al.,2020
Ubiquitinq-F	CTGGTGCCCTCTCTCCATATGG	Deng et al.,2020
Ubiquitinq-R	CAACACTGACACGACTCATGACA	Deng et al.,2020
	Marker
Sh1-InDel-F	CCGTATAGCTCGAATTGCAG
Sh1-InDel-R	CCTTGCCCTGGTGAACATAC
